# pH-dependent beta-lactam resistance in *Klebsiella pneumoniae* is mediated by paralogous class B PBPs and the class A PBP, PBP1b

**DOI:** 10.1101/2025.03.12.642896

**Authors:** Sarah Beagle, Petra Anne Levin

**Affiliations:** Washington University in St. Louis, Department of Biology, St. Louis, Missouri, USA

## Abstract

*Klebsiella pneumoniae* is a leading cause of global deaths due to antibiotic resistance. Of particular concern is the rapid expansion of resistance to beta-lactam antibiotics within *K. pneumoniae* lineages. The environmental factors that influence pathogen physiology and, subsequently, antibiotic resistance remain poorly understood. Here we demonstrate that physiologically-relevant reductions in pH increased *K. pneumoniae* beta-lactam resistance as much as 64-fold, with the most dramatic increase observed for beta-lactams that specifically inhibit cell division. We identified two genes that contribute to acid-dependent beta-lactam resistance, the class A PBP, PBP1b, and the paralogous class B PBP, PBP3_PARA_. Loss of either PBP1b or PBP3_PARA_ increases *K. pneumoniae* susceptibility to beta-lactams at low pH. Altogether these data emphasize the importance of functional redundancy among cell wall synthesis enzymes which allows for specialization and ensures robust cell wall synthesis across a range of environmental conditions.

**Importance:** Beta-lactams are the most prescribed class of antibiotics, but their effectiveness is threatened by a global rise in antimicrobial resistance. How the environment within a host or infection site shapes pathogen response to antibiotics is frequently overlooked in assessments of antibiotic effectiveness. We demonstrate that growth at physiologically-relevant low pH substantially increases *Klebsiella pneumoniae* resistance to clinically important beta-lactams. An important finding of this study is that during growth in acidic pH *K. pneumoniae* has a different repertoire of cell wall synthesis genes available than during growth at neutral pH due to the presence of acid-inducible paralogous copies of essential cell wall synthesis enzymes, PBP2 and PBP3. An additional functionally-redundant enzyme, PBP1b, also contributes to acid-dependent beta-lactam resistance. Together, these findings expand our understanding of how bacteria maintain cell wall synthesis across diverse physiochemical environments and highlight potential new therapeutic targets.
