## Supplemental_table_4 for "pH-dependent beta-lactam resistance in *Klebsiella pneumoniae* is mediated by paralogous class B PBPs and the class A PBP, PBP1b"

### Sheet: TOP52 - LB 
			pH 4.8			pH 5.5			pH 6.8			pH 7.5			pH 8.2
			Avg	Median	Std	Avg	Median	Std	Avg	Median	Std	Avg	Median	Std	Avg	Median	Std
		Ampicillin	104.167	78.125	36.8285	78.125	78.125	0	19.5312	19.5312	0	19.5312	19.5312	0	26.0417	19.5312	9.20712
		Carbenicillin	333.333	250	117.851	375	375	125	125	125	0	125	125	0	416.667	500	117.851
		Cefsulodin	375	375	0	375	375	0	187.5	187.5	0	187.5	187.5	0	750	750	0
		Doripenem	0.362723	0.390625	0.0683451	0.292969	0.292969	0.0976562	0.0976562	0.0976562	0.0422864	0.0813802	0.0976562	0.0230178	0.195312	0.195312	0
		Meropenem	0.195312	0.195312	0	0.195312	0.195312	0	0.0732422	0.0732422	0.0244141	0.0488281	0.0488281	0	0.16276	0.195312	0.0460356
		Aztreonam	3.125	3.125	0	0.390625	0.390625	0	0.136719	0.0976562	0.0478416	0.130208	0.0976562	0.0460356	0.16276	0.195312	0.0460356
		Cephalexin	250	250	0	31.25	31.25	0	3.62723	3.90625	0.683451	3.90625	3.90625	0	7.8125	7.8125	0
		Pipericillin	25	25	0	12.5	12.5	0	5.20833	6.25	1.47314	5.20833	6.25	1.47314	3.125	3.125	0
		MICs corresponding to Figure 1. Data represents biological replicates n=2-8.
