## Supplemental_table_5 for "pH-dependent beta-lactam resistance in *Klebsiella pneumoniae* is mediated by paralogous class B PBPs and the class A PBP, PBP1b"

### Sheet: Sheet1
	Artificial Urine						Artificial Urine + Amino acids
	pH 4.8			pH 6.8			pH 4.8			pH 6.8
	Mean MIC	Median MIC	St. Dev.	Mean MIC	Median MIC	St. Dev.	Mean MIC	Median MIC	St. Dev.	Mean MIC	Median MIC	St. Dev.
Ampicillin	2500	2500	0	78.125	78.125	0	312.5	312.5	0	29.2969	29.2969	9.76562
Doripenem	0.390625	0.390625	0	0.390625	0.390625	0	0.390625	0.390625	0	0.195312	0.195312	0
Meropenem	0.195312	0.195312	0	0.195312	0.195312	0	0.390625	0.390625	0	0.0488281	0.0488281	0
Cephalexin	>250	>250	ND	7.8125	7.8125	0	>250	>250	ND	7.8125	7.8125	0
MIC values for AU and AU+AA data in Sfig 1. Data represent n=2-3 biological replicates.
