## Supplemental_table_6 for "pH-dependent beta-lactam resistance in *Klebsiella pneumoniae* is mediated by paralogous class B PBPs and the class A PBP, PBP1b"

### Sheet: Data for pH Kleb paper
		pH 4.8			pH 6.8
Strain	Antibiotic	Mean MIC	Median MIC	St. Dev	Mean MIC	Median MIC	St. Dev
PAL4422 (WT)	Ampicillin	117.188	117.188	39.0625	39.0625	39.0625	19.5312
	Cefsulodin	562.5	562.5	187.5	187.5	187.5	0
	Meropenem	0.170898	0.195312	0.0422864	0.0671387	0.0488281	0.0236388
	Doripenem	0.273438	0.195312	0.0956832	0.0813802	0.0976562	0.0230178
	Aztreonam	2.34375	2.34375	0.78125	0.130208	0.0976562	0.0460356
	Piperacillin	12.5	12.5	0	3.90625	3.125	1.35316
	Cephalexin	250	250	0	3.66211	3.90625	0.645935
SDB583 (Δbla::kan)	Ampicillin	39.0625	39.0625	0	4.88281	4.88281	0
	Cefsulodin	375	375	0	187.5	187.5	0
	Meropenem	0.16276	0.195312	0.0460356	0.0488281	0.0488281	0
	Cephalexin	250	250	0	3.90625	3.90625	0
SDB595 (ΔmrcA::kan)	Ampicillin	156.25	156.25	0	39.0625	39.0625	0
	Cefsulodin	375	375	0	187.5	187.5	0
	Meropenem	0.195312	0.195312	0	0.0651042	0.0488281	0.0230178
	Cephalexin	250	250	0	3.90625	3.90625	0
SDB597 (ΔmrcB::kan)	Ampicillin	26.0417	19.5312	9.20712	19.5312	19.5312	0
	Cefsulodin	46.875	46.875	0	23.4375	23.4375	0
	Meropenem	0.0732422	0.0732422	0.0244141	0.130208	0.146484	0.16276
	Doripenem	0.130208	0.0976562	0.0460356	0.195312	0.195312	0
	Aztreonam	1.5625	1.5625	0	0.0976562	0.0976562	0
	Piperacillin	6.25	6.25	0	3.125	3.125	0
	Cephalexin	15.625	15.625	0	3.58073	3.90625	0.727887
SDB624 (ΔpbpC::kan)	Ampicillin	78.125	78.125	0	19.5312	19.5312	0
	Cefsulodin	562.5	562.5	187.5	187.5	187.5	0
	Meropenem	0.195312	0.195312	0	0.0813802	0.0976562	0.0230178
	Cephalexin	250	250	0	3.90625	3.90625	0
SDB676 (ΔmrdA2::kan)	Ampicillin	117.188	117.188	39.0625	31.25	39.0625	9.56832
	Cefsulodin	562.5	562.5	187.5	225	187.5	75
	Meropenem	0.146484	0.146484	0.0488281	0.0488281	0.0488281	0
	Doripenem	0.195312	0.195312	0	0.0976562	0.0976562	0
	Aztreonam	2.60417	3.125	0.73657	0.0651042	0.0488281	0.0230178
	Piperacillin	12.5	12.5	0	3.125	3.125	0
	Cephalexin	250	250	0	3.90625	3.90625	0
SDB689 (ΔftsI2::kan)	Ampicillin	13.0208	9.76562	4.60356	52.0833	39.0625	18.4142
	Cefsulodin	187.5	187.5	0	187.5	187.5	0
	Meropenem	0.78125	0.78125	0	0.0488281	0.0488281	0
	Doripenem	0.78125	0.78125	0	0.0651042	0.0488281	0.0230178
	Aztreonam	0.260417	0.195312	0.0920712	0.0813802	0.0976562	0.0230178
	Piperacillin	4.16667	3.125	1.47314	4.16667	3.125	1.47314
	Cephalexin	125	125	0	3.90625	3.90625	0
SDB588 (ΔdacA::kan)	Ampicillin	78.125	78.125	0	9.76562	9.76562	0
	Cefsulodin	375	375	0	46.875	46.875	0
	Meropenem	0.0813802	0.0976562	0.0230178	0.0244141	0.0244141	0
	Cephalexin	125	125	0	1.95312	1.95312	0
SDB591 (ΔdacD::kan)	Ampicillin	156.25	156.25	0	39.0625	39.0625	0
	Cefsulodin	750	750	0	187.5	187.5	0
	Meropenem	0.16276	0.195312	0.0460356	0.0976562	0.0976562	0
	Cephalexin	250	250	0	3.90625	3.90625	0
SDB700 (ΔmrdA2::kan ΔftsI2:frt)	Meropenem	3.68	4.8	1.37171	0.0854492	0.0976562	0.0211432
	Doripenem	1.8	2	0.4	0.325521	0.390625	0.0920712
	Aztreonam	0.325521	0.390625	0.0920712	0.0976562	0.0976562	0
	Piperacillin	6.25	6.25	0	4.16667	3.125	1.47314
	Cephalexin	26.6667	32	7.54247	3.90625	3.90625	0
SDB767 (ΔlpoB::kan)	Ampicillin	104.167	78.125	36.8285	39.0625	39.0625	0
	Cefsulodin	46.875	46.875	0	46.875	46.875	0
	Doripenem	0.260417	0.195312	0.0920712	0.195312	0.195312	0
	Meropenem	0.0976562	0.0976562	0	0.0813802	0.0976562	0.0230178
	Cephalexin	31.25	31.25	0	3.90625	3.90625	0
MICs that correspond to Figures 4, 5, and Sfig 6. Data represents biological replicates of n=3-8.
