## Supplemental_table_8 for "pH-dependent beta-lactam resistance in *Klebsiella pneumoniae* is mediated by paralogous class B PBPs and the class A PBP, PBP1b"

### Sheet: Sheet1
	Artificial Urine									Amino Acid stock	Mol. Weight (g/mol	10X Conc in M
	Reagent	Chemical formula	Molarity (mM)	Grams/100 mL	Grams/500 mL					L-Alanine	167.2	0.008
	Sodium sulfate	Na2SO4	11.965	0.17	0.85					L-Arginine HCl	174.2	0.052
	Uric Acid	C5H4N4O3	1.487	0.025	0.125					L-Asparagine	132.12	0.004
	Trisodium citrate	Na3C6H5O7*2H2O	2.45	0.072	0.36					L-Aspartic Acid, Potassium Salt	133.12	0.004
	Creatine	C4H7N3O	7.791	0.0881	0.4405					L-Glutamic Acid, Potassium Salt	147.13	0.006
	Urea	CH4N2O	249.75	1.5	7.5					L-Glutamine	146.14	0.006
	Potassium Chloride	KCl	30.953	0.2308	1.154					L-Glycine	75.07	0.008
	Sodium Chloride	NaCl	30.053	0.1756	0.878					L-Histidine HCl H₂O	155.15	0.002
	Calcium Chloride	CaCl2	1.663	0.0185	0.0925					L-Isoleucine	131.17	0.004
	Ammonium Chloride	NH4Cl	23.667	0.1266	0.633					L-Proline	115.13	0.004
	Potassium Oxalate	K2C2O4*H2O	0.19	0.0035	0.0175					L-Serine	105.09	0.1
	Magnesium Sulfate Heptahydrate	MgSO4*7H2O	4.389	0.1082	0.541					L-Threonine	119.12	0.004
	Sodium Phosphate Monobasic	NaH2PO4*2H20	18.667	0.2912	1.456					L-Tryptophan	204.22	0.001
	Sodium Phosphate Dibasic	Na2HPO4*2H20	4.667	0.0831	0.4155					L-Valine	117.15	0.006
										L-Leucine	131.17	0.008
	Reagent	Chemical formula	Final concentration	Volume (mL) added to 100 mL	Volume (mL) added to 500 mL					L-Lysine HCl	146.19	0.004
	10X AA20 solution		1X	10	50					L-Methionine	149.21	0.002
	References:									L-Phenylalanine	165.19	0.004
	https://doi.org/10.1038/s41598-019-56693-4									L-Cysteine HCl	121.16	0.001
										L-Tyrosine	181.19	0.002
										References: https://www.genome.wisc.edu/resources/protocols/ezmedium.htm
